# Developmental dynamics of voltage-gated sodium channel isoform expression in the human and mouse neocortex

**DOI:** 10.1101/2020.11.18.389171

**Authors:** Lindsay Liang, Siavash Fazel Darbandi, Sirisha Pochareddy, Forrest O. Gulden, Michael C. Gilson, Brooke K. Sheppard, Atehsa Sahagun, Joon-Yong An, Donna M. Werling, John L.R. Rubenstein, Nenad Šestan, Kevin J. Bender, Stephan J. Sanders

**Author notes:** Please address correspondence to (S.J.S.).

## Abstract

**Objective:** Genetic variants in the voltage-gated sodium channels *SCN1A, SCN2A, SCN3A,* and *SCN8A* are leading causes of epilepsy, developmental delay, and autism spectrum disorder. The mRNA splicing patterns of all four genes vary across development in the rodent brain, including mutually exclusive copies of the fifth protein-coding exon detected in the neonate (5N) and adult (5A). A second pair of mutually exclusive exons is reported in *SCN8A* only (18N and 18A). We aimed to quantify the expression of individual exons in the developing human neocortex.

**Methods:** RNA-seq data from 176 human dorsolateral prefrontal cortex samples across development were analyzed to estimate exon-level expression. Developmental changes in exon utilization were validated by assessing intron splicing. Exon expression was also estimated in RNA-seq data from 58 developing mouse neocortical samples.

**Results:** In the mature human neocortex, exon 5A is consistently expressed at least 4-fold higher than exon 5N in all four genes. For *SCN2A, SCN3A,* and *SCN8A* a synchronized 5N/5A transition occurs between 24 post-conceptual weeks (2^nd^ trimester) and six years of age. In mice, the equivalent 5N/5A transition begins at or before embryonic day 15.5. In *SCN8A,* over 90% of transcripts in the mature human cortex include exon 18A. Early in fetal development, most transcripts include 18N or skip both 18N and 18A, with a transition to 18A inclusion occurring from 13 post-conceptual weeks to 6 months of age. No other protein-coding exons showed comparably dynamic developmental trajectories.

**Significance:** Splice isoforms, which alter the biophysical properties of the encoded channels, may account for some of the observed phenotypic differences across development and between specific variants. Manipulation of the proportion of splicing isoforms at appropriate stages of development may act as a therapeutic strategy for specific mutations or even epilepsy in general.
