## Supplementary material for "Developmental dynamics of voltage-gated sodium channel isoform expression in the human and mouse neocortex": Table_S1_Samples.xlsx

### Sheet: Human_BrainVar
Sample	AgeDays	Age	AgeUnits	Period	Group	Sex	Tissue	Strandedness	Endedness
HSB272	43	6.14	PCW	1	Fetal	Male	cortex	reverse	paired-end
HSB337	54	7.71	PCW	1	Fetal	Female	cortex	reverse	paired-end
HSB577	54.001	7.71	PCW	1	Fetal	Female	cortex	reverse	paired-end
HSB546	57	8.14	PCW	2	Fetal	Female	cortex	reverse	paired-end
HSB547	57.001	8.14	PCW	2	Fetal	Male	cortex	reverse	paired-end
HSB338	58	8.29	PCW	2	Fetal	Male	cortex	reverse	paired-end
HSB578	59	8.43	PCW	2	Fetal	Male	cortex	reverse	paired-end
HSB148	63	9	PCW	2	Fetal	Male	cortex	reverse	paired-end
HSB579	67	9.57	PCW	2	Fetal	Male	cortex	reverse	paired-end
HSB339	77	11	PCW	3	Fetal	Female	cortex	reverse	paired-end
HSB292	78	11.1	PCW	3	Fetal	Male	cortex	reverse	paired-end
HSB342	78.001	11.1	PCW	3	Fetal	Male	cortex	reverse	paired-end
HSB150	84	12	PCW	3	Fetal	Female	cortex	reverse	paired-end
HSB544	85	12.14	PCW	3	Fetal	Female	cortex	reverse	paired-end
HSB428	87	12.43	PCW	3	Fetal	Female	cortex	reverse	paired-end
HSB316	91	13	PCW	4	Fetal	Female	cortex	reverse	paired-end
HSB545	94	13.43	PCW	4	Fetal	Male	cortex	reverse	paired-end
HSB289	94.5	13.5	PCW	4	Fetal	Male	cortex	reverse	paired-end
HSB443	96	13.71	PCW	4	Fetal	Male	cortex	reverse	paired-end
HSB313	98	14	PCW	4	Fetal	Male	cortex	reverse	paired-end
HSB322	98.001	14	PCW	4	Fetal	Male	cortex	reverse	paired-end
HSB445	98.002	14	PCW	4	Fetal	Male	cortex	reverse	paired-end
HSB543	98.003	14	PCW	4	Fetal	Male	cortex	reverse	paired-end
HSB418	101	14.4	PCW	4	Fetal	Male	cortex	reverse	paired-end
HSB572	102	14.57	PCW	4	Fetal	Female	cortex	reverse	paired-end
HSB536	103	14.71	PCW	4	Fetal	Female	cortex	reverse	paired-end
HSB598	103.001	14.71	PCW	4	Fetal	Male	cortex	reverse	paired-end
HSB222	104	14.85	PCW	4	Fetal	Female	cortex	reverse	paired-end
HSB618	104.001	14.86	PCW	4	Fetal	Female	cortex	reverse	paired-end
HSB238	105	15	PCW	4	Fetal	Female	cortex	reverse	paired-end
HSB267	105.001	15	PCW	4	Fetal	Male	cortex	reverse	paired-end
HSB440	105.002	15	PCW	4	Fetal	Female	cortex	reverse	paired-end
HSB630	105.003	15	PCW	4	Fetal	Female	cortex	reverse	paired-end
HSB651	105.004	15	PCW	4	Fetal	Male	cortex	reverse	paired-end
HSB670	105.005	15	PCW	4	Fetal	Male	cortex	reverse	paired-end
HSB261	106.4	15.2	PCW	4	Fetal	Male	cortex	reverse	paired-end
HSB278	108	15.43	PCW	4	Fetal	Male	cortex	reverse	paired-end
HSB616	108.001	15.43	PCW	4	Fetal	Female	cortex	reverse	paired-end
HSB270	108.5	15.5	PCW	4	Fetal	Male	cortex	reverse	paired-end
HSB344	110	15.7	PCW	4	Fetal	Female	cortex	reverse	paired-end
HSB425	110.001	15.7	PCW	4	Fetal	Female	cortex	reverse	paired-end
HSB442	110.002	15.71	PCW	4	Fetal	Female	cortex	reverse	paired-end
HSB561	110.003	15.71	PCW	4	Fetal	Male	cortex	reverse	paired-end
HSB566	110.004	15.71	PCW	4	Fetal	Female	cortex	reverse	paired-end
HSB595	110.005	15.71	PCW	4	Fetal	Male	cortex	reverse	paired-end
HSB152	112	16	PCW	5	Fetal	Male	cortex	reverse	paired-end
HSB416	112.001	16	PCW	5	Fetal	Male	cortex	reverse	paired-end
HSB568	112.002	16	PCW	5	Fetal	Male	cortex	reverse	paired-end
HSB649	112.003	16	PCW	5	Fetal	Female	cortex	reverse	paired-end
HSB653	112.004	16	PCW	5	Fetal	Female	cortex	reverse	paired-end
HSB154	113	16.14	PCW	5	Fetal	Male	cortex	reverse	paired-end
HSB422	113.001	16.1	PCW	5	Fetal	Male	cortex	reverse	paired-end
HSB562	113.002	16.14	PCW	5	Fetal	Female	cortex	reverse	paired-end
HSB615	113.003	16.14	PCW	5	Fetal	Female	cortex	reverse	paired-end
HSB432	115	16.42	PCW	5	Fetal	Male	cortex	reverse	paired-end
HSB564	115.001	16.43	PCW	5	Fetal	Female	cortex	reverse	paired-end
HSB569	115.002	16.43	PCW	5	Fetal	Male	cortex	reverse	paired-end
HSB430	117	16.71	PCW	5	Fetal	Female	cortex	reverse	paired-end
HSB654	117.001	16.71	PCW	5	Fetal	Male	cortex	reverse	paired-end
HSB626	119	17	PCW	5	Fetal	Female	cortex	reverse	paired-end
HSB629	119.001	17	PCW	5	Fetal	Female	cortex	reverse	paired-end
HSB631	119.002	17	PCW	5	Fetal	Female	cortex	reverse	paired-end
HSB634	119.003	17	PCW	5	Fetal	Male	cortex	reverse	paired-end
HSB637	119.004	17	PCW	5	Fetal	Male	cortex	reverse	paired-end
HSB638	119.005	17	PCW	5	Fetal	Female	cortex	reverse	paired-end
HSB643	119.006	17	PCW	5	Fetal	Female	cortex	reverse	paired-end
HSB644	119.007	17	PCW	5	Fetal	Male	cortex	reverse	paired-end
HSB666	119.008	17	PCW	5	Fetal	Male	cortex	reverse	paired-end
HSB671	119.009	17	PCW	5	Fetal	Male	cortex	reverse	paired-end
HSB674	119.01	17	PCW	5	Fetal	Male	cortex	reverse	paired-end
HSB676	119.011	17	PCW	5	Fetal	Male	cortex	reverse	paired-end
HSB679	119.012	17	PCW	5	Fetal	Female	cortex	reverse	paired-end
HSB260	120	17.14	PCW	5	Fetal	Female	cortex	reverse	paired-end
HSB597	120.001	17.14	PCW	5	Fetal	Female	cortex	reverse	paired-end
HSB343	122	17.4	PCW	5	Fetal	Female	cortex	reverse	paired-end
HSB439	122.001	17.43	PCW	5	Fetal	Male	cortex	reverse	paired-end
HSB608	122.002	17.43	PCW	5	Fetal	Female	cortex	reverse	paired-end
HSB345	125	17.9	PCW	5	Fetal	Male	cortex	reverse	paired-end
HSB427	125.001	17.86	PCW	5	Fetal	Female	cortex	reverse	paired-end
HSB433	125.002	17.86	PCW	5	Fetal	Female	cortex	reverse	paired-end
HSB633	125.003	17.9	PCW	5	Fetal	Male	cortex	reverse	paired-end
HSB195	126	18	PCW	5	Fetal	Male	cortex	reverse	paired-end
HSB414	126.001	18	PCW	5	Fetal	Female	cortex	reverse	paired-end
HSB624	126.002	18	PCW	5	Fetal	Female	cortex	reverse	paired-end
HSB627	126.003	18	PCW	5	Fetal	Female	cortex	reverse	paired-end
HSB645	126.004	18	PCW	5	Fetal	Female	cortex	reverse	paired-end
HSB672	126.005	18	PCW	5	Fetal	Male	cortex	reverse	paired-end
HSB417	127	18.1	PCW	5	Fetal	Male	cortex	reverse	paired-end
HSB429	127.001	18.14	PCW	5	Fetal	Female	cortex	reverse	paired-end
HSB444	127.002	18.14	PCW	5	Fetal	Male	cortex	reverse	paired-end
HSB431	130	18.57	PCW	5	Fetal	Male	cortex	reverse	paired-end
HSB646	132	18.9	PCW	5	Fetal	Male	cortex	reverse	paired-end
HSB100	133	19	PCW	6	Fetal	Female	cortex	reverse	paired-end
HSB221	133.001	19	PCW	6	Fetal	Female	cortex	reverse	paired-end
HSB274	133.002	19	PCW	6	Fetal	Female	cortex	reverse	paired-end
HSB275	133.003	19	PCW	6	Fetal	Female	cortex	reverse	paired-end
HSB669	133.004	19	PCW	6	Fetal	Female	cortex	reverse	paired-end
HSB421	135	19.3	PCW	6	Fetal	Female	cortex	reverse	paired-end
HSB563	135.001	19.29	PCW	6	Fetal	Male	cortex	reverse	paired-end
HSB565	135.002	19.29	PCW	6	Fetal	Female	cortex	reverse	paired-end
HSB596	137	19.57	PCW	6	Fetal	Female	cortex	reverse	paired-end
HSB248	140	20	PCW	6	Fetal	Male	cortex	reverse	paired-end
HSB286	140.001	20	PCW	6	Fetal	Male	cortex	reverse	paired-end
HSB413	140.002	20	PCW	6	Fetal	Male	cortex	reverse	paired-end
HSB625	140.003	20	PCW	6	Fetal	Female	cortex	reverse	paired-end
HSB657	142	20.29	PCW	6	Fetal	Male	cortex	reverse	paired-end
HSB594	144	20.57	PCW	6	Fetal	Male	cortex	reverse	paired-end
HSB107	147	21	PCW	6	Fetal	Female	cortex	reverse	paired-end
HSB265	147.001	21	PCW	6	Fetal	Male	cortex	reverse	paired-end
HSB415	147.002	21	PCW	6	Fetal	Female	cortex	reverse	paired-end
HSB619	155	22.1	PCW	6	Fetal	Male	cortex	reverse	paired-end
HSB650	161	23	PCW	6	Fetal	Male	cortex	reverse	paired-end
HSB332	175	25	PCW	7	Transitional	Male	cortex	reverse	paired-end
HSB411	196	28	PCW	7	Transitional	Male	cortex	reverse	paired-end
HSB194	259	37	PCW	7	Transitional	Male	cortex	reverse	paired-end
HSB652	263	37.54	PCW	7	Transitional	Female	cortex	reverse	paired-end
HSB223	266	0	Years	8	Transitional	Male	cortex	reverse	paired-end
HSB452	266.001	0	Years	8	Transitional	Male	cortex	reverse	paired-end
HSB465	302.5	0.1	Years	8	Transitional	Female	cortex	reverse	paired-end
HSB466	302.501	0.1	Years	8	Transitional	Male	cortex	reverse	paired-end
HSB481	302.502	0.1	Years	8	Transitional	Male	cortex	reverse	paired-end
HSB453	339	0.2	Years	8	Transitional	Male	cortex	reverse	paired-end
HSB121	375.5	0.3	Years	8	Transitional	Male	cortex	reverse	paired-end
HSB132	375.501	0.3	Years	8	Transitional	Male	cortex	reverse	paired-end
HSB139	375.502	0.3	Years	8	Transitional	Male	cortex	reverse	paired-end
HSB486	375.503	0.3	Years	8	Transitional	Male	cortex	reverse	paired-end
HSB455	412	0.4	Years	8	Transitional	Female	cortex	reverse	paired-end
HSB460	412.001	0.4	Years	8	Transitional	Male	cortex	reverse	paired-end
HSB476	412.002	0.4	Years	8	Transitional	Male	cortex	reverse	paired-end
HSB479	412.003	0.4	Years	8	Transitional	Male	cortex	reverse	paired-end
HSB482	412.004	0.4	Years	8	Transitional	Male	cortex	reverse	paired-end
HSB464	448.5	0.5	Years	9	Transitional	Female	cortex	reverse	paired-end
HSB516	521.5	0.7	Years	9	Transitional	Female	cortex	reverse	paired-end
HSB171	568.95	0.83	Years	9	Transitional	Male	cortex	reverse	paired-end
HSB122	631	1	Years	10	Transitional	Female	cortex	reverse	paired-end
HSB495	996	2	Years	10	Transitional	Female	cortex	reverse	paired-end
HSB172	1361	3	Years	10	Transitional	Male	cortex	reverse	paired-end
HSB489	1726	4	Years	10	Transitional	Male	cortex	reverse	paired-end
HSB501	1726	4	Years	10	Transitional	Male	cortex	reverse	paired-end
HSB497	2091	5	Years	10	Transitional	Male	cortex	reverse	paired-end
HSB498	2456	6	Years	11	Mature	Female	cortex	reverse	paired-end
HSB174	3186	8	Years	11	Mature	Male	cortex	reverse	paired-end
HSB396	4193.4	10.76	Years	11	Mature	Female	cortex	reverse	paired-end
HSB511	4646	12	Years	12	Mature	Male	cortex	reverse	paired-end
HSB394	4894.2	12.68	Years	12	Mature	Male	cortex	reverse	paired-end
HSB480	5011	13	Years	12	Mature	Female	cortex	reverse	paired-end
HSB496	5011	13	Years	12	Mature	Male	cortex	reverse	paired-end
HSB510	5011	13	Years	12	Mature	Female	cortex	reverse	paired-end
HSB502	5376	14	Years	12	Mature	Male	cortex	reverse	paired-end
HSB461	5741	15	Years	12	Mature	Male	cortex	reverse	paired-end
HSB475	5741	15	Years	12	Mature	Female	cortex	reverse	paired-end
HSB500	5741	15	Years	12	Mature	Female	cortex	reverse	paired-end
HSB506	5741	15	Years	12	Mature	Male	cortex	reverse	paired-end
HSB509	5741	15	Years	12	Mature	Male	cortex	reverse	paired-end
HSB395	5861.45	15.33	Years	12	Mature	Male	cortex	reverse	paired-end
HSB398	6029.35	15.79	Years	12	Mature	Male	cortex	reverse	paired-end
HSB389	6084.1	15.94	Years	12	Mature	Female	cortex	reverse	paired-end
HSB488	6106	16	Years	12	Mature	Male	cortex	reverse	paired-end
HSB492	6106	16	Years	12	Mature	Male	cortex	reverse	paired-end
HSB503	6106	16	Years	12	Mature	Female	cortex	reverse	paired-end
HSB471	6471	17	Years	12	Mature	Male	cortex	reverse	paired-end
HSB485	6471	17	Years	12	Mature	Female	cortex	reverse	paired-end
HSB105	6836	18	Years	12	Mature	Male	cortex	reverse	paired-end
HSB456	6836	18	Years	12	Mature	Male	cortex	reverse	paired-end
HSB457	6836	18	Years	12	Mature	Male	cortex	reverse	paired-end
HSB467	6836	18	Years	12	Mature	Male	cortex	reverse	paired-end
HSB468	6836	18	Years	12	Mature	Male	cortex	reverse	paired-end
HSB474	6836.01	18	Years	12	Mature	Male	cortex	reverse	paired-end
HSB494	6836.01	18	Years	12	Mature	Male	cortex	reverse	paired-end
HSB388	6974.7	18.38	Years	12	Mature	Female	cortex	reverse	paired-end
HSB340	7179.1	18.94	Years	12	Mature	Male	cortex	reverse	paired-end
HSB127	7201	19	Years	12	Mature	Female	cortex	reverse	paired-end
HSB463	7201	19	Years	12	Mature	Male	cortex	reverse	paired-end
HSB454	7566	20	Years	12	Mature	Male	cortex	reverse	paired-end
HSB462	7566	20	Years	12	Mature	Male	cortex	reverse	paired-end
HSB472	7566	20	Years	12	Mature	Male	cortex	reverse	paired-end

### Sheet: Mouse
Sample	AgeDays	Age	AgeUnits	Group	Sex	Tissue	Strandedness	Endedness
e15wild_364_L5_1	15.5	15.5	E15.5	Fetal	Female	cortex	unstranded	single-end
e15wild_364_L6_1	15.5	15.5	E15.5	Fetal	Female	cortex	unstranded	single-end
e15wild_365_L5_1	15.5	15.5	E15.5	Fetal	Female	cortex	unstranded	single-end
e15wild_365_L6_1	15.5	15.5	E15.5	Fetal	Female	cortex	unstranded	single-end
e15wild_368_L5_1	15.5	15.5	E15.5	Fetal	Male	cortex	unstranded	single-end
e15wild_368_L6_1	15.5	15.5	E15.5	Fetal	Male	cortex	unstranded	single-end
e15wild_384_L5_1	15.5	15.5	E15.5	Fetal	Male	cortex	unstranded	single-end
e15wild_384_L6_1	15.5	15.5	E15.5	Fetal	Male	cortex	unstranded	single-end
p00wild_340_L3_1	21	0	P0	Transitional	Female	cortex	unstranded	single-end
p00wild_344_L4_1	21	0	P0	Transitional	Male	cortex	unstranded	single-end
p00wild_346_L3_1	21	0	P0	Transitional	Female	cortex	unstranded	single-end
p00wild_346_L4_1	21	0	P0	Transitional	Female	cortex	unstranded	single-end
P2-1WCx_S42	23	2	P2	Transitional	Pool	cortex	unstranded	paired-end
P2-2WCX_S43	23	2	P2	Transitional	Female	cortex	unstranded	paired-end
P2-3WCX_S44	23	2	P2	Transitional	Pool	cortex	unstranded	paired-end
P2-4WCX_S45	23	2	P2	Transitional	Pool	cortex	unstranded	paired-end
P2-5WCX_S46	23	2	P2	Transitional	Pool	cortex	unstranded	paired-end
P2-6WCX_S47	23	2	P2	Transitional	Female	cortex	unstranded	paired-end
P3_WT_F_S21	24	3	P3	Transitional	Female	cortex	stranded	paired-end
P3_WT_M_S20	24	3	P3	Transitional	Male	cortex	stranded	paired-end
FWCX1_S42	28	7	P7	Transitional	Female	cortex	stranded	paired-end
FWCx11_S10	28	7	P7	Transitional	Female	cortex	stranded	paired-end
FWCx9_S9	28	7	P7	Transitional	Female	cortex	stranded	paired-end
MWCX1_S50	28	7	P7	Transitional	Male	cortex	stranded	paired-end
MWCx10_S18	28	7	P7	Transitional	Male	cortex	stranded	paired-end
MWCx6_S17	28	7	P7	Transitional	Male	cortex	stranded	paired-end
P8-WT-F_S2	29	8	P8	Transitional	Female	cortex	stranded	paired-end
P8-WT-M_S1	29	8	P8	Transitional	Male	cortex	stranded	paired-end
P9-WT-F_S6	30	9	P9	Transitional	Female	cortex	stranded	paired-end
P9-WT-M_S5	30	9	P9	Transitional	Male	cortex	stranded	paired-end
P11_WT_F_S25	32	11	P11	Transitional	Female	cortex	stranded	paired-end
P11_WT_M_S24	32	11	P11	Transitional	Male	cortex	stranded	paired-end
FWCX2_S43	51	30	P30	Mature	Female	cortex	stranded	paired-end
MWCX2_S52	51	30	P30	Mature	Male	cortex	stranded	paired-end
10CTX_S9	96	75	P75	Mature	Male	cortex	reverse	single-end
11CTX_S17	96	75	P75	Mature	Male	cortex	reverse	single-end
12CTX_S10	96	75	P75	Mature	Male	cortex	reverse	single-end
13CTX_S18	96	75	P75	Mature	Male	cortex	reverse	single-end
14CTX_S11	96	75	P75	Mature	Male	cortex	reverse	single-end
15CTX_S19	96	75	P75	Mature	Male	cortex	reverse	single-end
16CTX_S3	96	75	P75	Mature	Male	cortex	reverse	single-end
17CTX_S11	96	75	P75	Mature	Male	cortex	reverse	single-end
18CTX_S19	96	75	P75	Mature	Male	cortex	reverse	single-end
19CTX_S4	96	75	P75	Mature	Male	cortex	reverse	single-end
1CTX_S1	96	75	P75	Mature	Male	cortex	reverse	single-end
20CTX_S12	96	75	P75	Mature	Male	cortex	reverse	single-end
21CTX_S20	96	75	P75	Mature	Male	cortex	reverse	single-end
22CTX_S4	96	75	P75	Mature	Male	cortex	reverse	single-end
23CTX_S12	96	75	P75	Mature	Male	cortex	reverse	single-end
24CTX_S20	96	75	P75	Mature	Male	cortex	reverse	single-end
2CTX_S2	96	75	P75	Mature	Male	cortex	reverse	single-end
3CTX_S9	96	75	P75	Mature	Male	cortex	reverse	single-end
4CTX_S17	96	75	P75	Mature	Male	cortex	reverse	single-end
5CTX_S3	96	75	P75	Mature	Male	cortex	reverse	single-end
6CTX_S10	96	75	P75	Mature	Male	cortex	reverse	single-end
7CTX_S18	96	75	P75	Mature	Male	cortex	reverse	single-end
8CTX_S1	96	75	P75	Mature	Male	cortex	reverse	single-end
9CTX_S2	96	75	P75	Mature	Male	cortex	reverse	single-end
